# Structural Determinants of Mucins in Influenza Virus Inhibition: The Synergistic Role of Sialylated Glycans and Molecular Size

**DOI:** 10.1101/2024.12.09.627521

**Authors:** Cosmin Butnarasu, Marc Safferthal, Jolly Thomas, Tatyana L. Povolotsky, Robyn Diehn, Kerstin Fentker, Philipp Mertins, Kevin Pagel, Daniel Lauster

## Abstract

Mucins are heavily glycosylated proteins that play a crucial role in protecting mucosal surfaces against pathogens, including influenza viruses. This study investigates the antiviral properties of bovine submaxillary mucins (BSM) as a model for oral mucins against the influenza virus (A/H3N2 subtype), focusing on glycan composition and mucin size. BSM was purified, and characterized by proteomic and glycomic analysis and its antiviral efficacy was assessed after selective removal of sialic acids, *N*-glycans, or all glycans via enzymatic and chemical treatments. We employed virus binding and inhibition assays, including microscale thermophoresis (MST) and hemagglutination inhibition (HAI), to characterize processed mucins for structure activity correlations. Removal of sialic acids reduced BSM’s antiviral activity by over 10-fold, while complete glycan removal abolished it entirely, highlighting sialylated *O*-glycans as critical for viral inhibition. *N*-glycan removal had minimal impact on antiviral efficacy. A size-dependent antiviral effect was observed: smaller mucin fragments (∼50 and 330 kDa), which retained comparable *O*-glycosylation patterns, showed significantly reduced inhibition and viral binding affinity compared to intact BSM. These findings underscore the importance of mucin size and sialylated *O*-glycans in antiviral defense mechanisms against influenza.

**Significance:** This study sheds light on the intrinsic antiviral properties of mucin from the bovine submaxillary gland, revealing the roles of glycans and mucin’s size in binding and inhibiting influenza virus. Our findings suggest a clear correlation between sialylated *O*-glycans and mucin size with the antiviral efficacy. Ultimately, we show that mucin-derived fragments retaining virus-binding capacity, with defined size and *O*-glycosylation patterns, can be isolated from mucin and could serve as versatile building blocks for designing next-generation antiviral biomaterials.
