## Supplementary_Data_Protein_List for "Structural Determinants of Mucins in Influenza Virus Inhibition: The Synergistic Role of Sialylated Glycans and Molecular Size"

### Sheet: BSM - Protein List
BSM- Protein List
Gene_names	logFC	adj.P.Val
SERPINA3-8	0.764688	0.00491724
LOC784932	-0.291524	0.302314
C3	0.34272	0.0346764
HP	0.867702	0.0126654
GSS	-1.95013	0.0170159
GSTA1	0.349818	0.141365
COPA	-1.10786	0.00488687
PHGDH	-0.499023	0.00753585
COPG1	-0.949877	0.00546043
UMPS	-0.409231	0.126694
YWHAB	-0.0107824	0.896441
ALB	0.221196	0.147447
IDH1	0.121159	0.218224
SPR	-1.692	0.00505257
HSPB1	-0.732465	0.0084369
Alanine--tRNA	0.459105	0.0110084
INSR	1.14838	0.0646258
Uncharacterized	0.422588	0.00743374
PALLD	0.304975	0.0171763
LAMA4	1.47877	0.00488687
SEC16A	-0.468446	0.00926107
SEPTIN9	-0.65298	0.00569367
RRBP1	0.78885	0.00488687
CD44	-0.161142	0.0869553
CD109	-0.116527	0.538261
VCL	0.846945	0.00488687
TNC	0.917865	0.00488687
AOX1	-2.46534	0.00491724
PLEC	-0.111595	0.257193
EML2	-1.53025	0.00978699
ITIH2	0.814625	0.00488687
CARS1	0.143059	0.230039
ETFB	-1.17082	0.230042
TG	1.25309	0.00488687
UBA1	-0.765789	0.00488687
HNRNPUL1	-0.407946	0.0254624
TXNL1	0.290093	0.0386189
PTPA	-1.5729	0.00491724
CD34	0.040085	0.719129
EEA1	0.716746	0.00488687
NXPE2	0.540226	0.759242
RANBP2	0.540864	0.0625018
EML4	-0.00959987	0.921961
MIA2	0.296714	0.675208
PPM1A	0.271788	0.161875
PTGR2	-0.732307	0.00583089
PARVA	-2.11463	0.0821019
EIF3H	0.865019	0.111482
CYB5R3	-0.721883	0.00650615
ALDH6A1	-0.547407	0.0055114
SPTAN1	0.841766	0.00488687
VTN	-0.597855	0.0278804
Uncharacterized	1.14229	0.0753146
SRP68	0.378789	0.0869821
TCAF2	-1.76229	0.00488687
PGM3	-0.0497824	0.546693
RPS8	0.62601	0.00690978
PSMC5	-0.313125	0.022205
ITIH3	-0.13092	0.741737
ACADVL	-0.66971	0.00583089
EPB41L1	0.272633	0.0290651
SAE1	1.49382	0.00488687
DAG1	0.541549	0.00546043
CLIP1	0.600442	0.0358699
CAPZB	0.106536	0.355305
PGM1	-0.603238	0.00505725
CFB	0.839381	0.0991767
RPL3	1.39664	0.00488687
NCL	-1.77625	0.00803589
CAPN2	0.00860937	0.911293
NSF	-0.918016	0.0173318
LCP1	0.241076	0.0431497
GSTM3	0.246754	0.13848
GOLGA2	0.344729	0.0305439
GPHN	0.490393	0.00791593
L-caldesmon	-3.29719	0.00627089
DLST	-0.733237	0.298958
SEC24C	-0.568402	0.00574185
KIF13B	-0.863068	0.619261
DIAPH1	0.340958	0.0191221
TXNDC5	-0.231191	0.136886
ATP1A1	-0.564619	0.0103409
COPE	-0.13681	0.203076
PRKACB	-1.10032	0.00488687
ANXA7	-0.347032	0.0137171
EIF4G1	0.534559	0.0254624
GMPPA	-0.141857	0.211745
CCT2	-0.703515	0.00491724
IPO5	-0.709017	0.0239589
EZR	0.431118	0.0172492
XPNPEP1	-2.04381	0.00613314
KTN1	1.09582	0.00488687
ACSL1	-1.85225	0.00515874
GOLGA4	1.2423	0.00488687
PPP2R1A	-1.35486	0.00624267
MYH11	0.0870515	0.272331
RANBP3	0.310383	0.0427379
SFPQ	1.63032	0.00488687
ACTR2	0.135969	0.696235
DARS1	-2.35669	0.00505725
DPYSL3	-2.63507	0.0885757
NRDC	-0.81547	0.00488687
LGB	0.919995	0.13848
CDK18	-3.00509	0.0285126
AHCYL2	-0.0794111	0.380738
SDHB	-0.752192	0.159908
ITIH4	0.72794	0.00624267
SEPTIN11	-0.297814	0.120749
UAP1	-0.06456	0.720913
LCN1	-0.970125	0.00488687
GK	-1.14005	0.00554479
ADD1	0.380266	0.0108097
GANAB	-0.837523	0.0054186
HSPA4L	0.609474	0.00491594
UGP2	-0.327723	0.0252516
COL6A6	0.927581	0.00488687
HDGF	-4.09149	0.0112113
HK1	-0.904731	0.00488687
VCP	0.0301219	0.696001
FLNB	0.0780628	0.372461
SWAP70	0.426728	0.550554
CAPN1	-0.989172	0.00544587
PYGL	-0.45592	0.0190876
NARS1	-0.634003	0.00581538
JUP	-1.8484	0.0179728
NAP1L4	-2.96562	0.19922
Histone	0.583927	0.0244267
PBXIP1	-0.646676	0.403063
TSTA3	-0.391118	0.0127209
OBP	0.495121	0.0390776
CHL1	1.25258	0.00505725
MIA3	0.805759	0.00488687
GOLM2	-0.432845	0.0139922
CTSZ	0.62369	0.0155234
OSBPL1A	0.565167	0.0291492
ANXA6	-0.322962	0.0184838
SYNCRIP	-0.347418	0.428161
CCDC91	1.56438	0.00488687
PDIA4	-0.504102	0.00775984
SEPTIN7	-0.145141	0.218351
LOC101902760	0.222423	0.0754762
ATP5PB	-0.706485	0.00775984
ACADSB	-1.09063	0.181547
LDHB	-0.129257	0.141365
GOLGB1	0.42899	0.0203278
DSC2	0.196698	0.0646258
ACO2	-0.471822	0.0263847
PFKM	-1.21196	0.00488687
TSPAN6	1.47373	0.00488687
HM13	1.12146	0.00488687
FBN1	-3.67218	0.00746591
PSMC6	-0.857122	0.0815838
HNRNPD	0.138225	0.336988
ITGA6	1.26974	0.00488687
NCAM1	1.64543	0.00488687
PFAS	-1.23064	0.00681805
HDLBP	0.388371	0.00988647
MPST	-0.41486	0.0254624
VCAN	1.52061	0.00488687
SERPINB5	-0.344266	0.0135974
EIF3C	1.12607	0.00488687
PLXNB1	0.953708	0.250192
PRDX4	-0.797454	0.0139922
SERPIND1	0.293737	0.17398
ATP1B1	0.278263	0.0258213
ESD	0.196123	0.0660763
ANPEP	0.993723	0.00488687
DYM	0.561193	0.57857
ADK	-0.369846	0.0201164
PLIN4	0.887292	0.00613314
Histone	0.887322	0.0547272
HYOU1	0.36568	0.0203013
ACTN1	-1.13819	0.00491594
RAB6A	-0.133174	0.367438
SDHA	-0.584396	0.170463
ACP1	-1.44121	0.0588269
BPNT1	0.039579	0.609763
ACAA2	-0.400729	0.0821019
SRSF7	-0.407033	0.499497
RAB3D	-1.96772	0.0486926
MACF1	-0.511584	0.285552
GPS1	0.0761595	0.881434
SKP1	0.397463	0.0409538
SLC25A5	-0.361056	0.0168458
DNAJC3	0.254672	0.466512
LAMA2	1.88491	0.00488687
IMMT	0.787319	0.0113677
DPYSL2	-0.838659	0.0051801
DSTN	0.240175	0.0312558
SORT1	1.09183	0.00488687
FGB	0.348678	0.045302
AMBP	-0.236614	0.355305
ACSS1	-1.01317	0.00646843
TRIM29	-0.145785	0.859766
HADHB	-1.26869	0.00491724
ANXA4	0.253891	0.133878
CDH13	1.62361	0.0556281
AHNAK	-1.22455	0.0159728
RAB2A	-0.913225	0.00491724
PDHA1	0.319325	0.0259938
PSMD2	-0.419534	0.116713
RPS9	0.909856	0.00488687
APOA1	0.313953	0.0238004
A1BG	0.0504351	0.489398
PSMB7	-0.699775	0.0072033
NQO1	-0.0275135	0.741737
KRT7	0.599417	0.00488687
PRKCSH	-0.39309	0.0485391
DSG2	0.342763	0.0390776
EPRS1	0.0727487	0.504839
PRPF19	-1.26215	0.191068
RANGAP1	-0.525409	0.00690978
TLN1	0.218129	0.0409538
RPL4	-0.727315	0.00808762
HNRNPA2B1	0.122383	0.270322
ERO1A	-0.245435	0.797086
GCLC	-1.00469	0.00505725
UBE3A	0.185503	0.781026
TGFBI	-1.14855	0.289872
SULT1C4	-1.46548	0.00549143
FASN	0.972903	0.242399
GDI2	-0.430915	0.01034
GBE1	-0.734465	0.00519429
TRIP11	0.547415	0.00565321
CES1	-0.806463	0.00491724
ST13	-0.263424	0.0646258
YWHAQ	0.801331	0.00491594
THBS1	-0.276912	0.159711
CD63	1.26866	0.0390776
SERPINC1	0.475496	0.00583089
LMAN1	0.14323	0.103921
FH	-1.34429	0.00591534
CDH1	0.504509	0.0112837
EPHX2	-2.09723	0.00545636
CCT8	-0.39091	0.0177517
ANXA5	-0.684934	0.00583089
ATP2A3	-3.26452	0.00726282
FGG	0.537181	0.00791593
PARP1	0.240142	0.354246
SPTBN1	0.131157	0.220936
LAMB1	0.805758	0.00488687
PDCD4	-0.936048	0.0117671
SEC31A	0.0155108	0.921629
HNRNPU	-0.355062	0.0101457
HIBADH	-0.757563	0.0440879
UCHL3	0.32843	0.0481943
PSME2	-0.0385462	0.859766
COL14A1	0.166003	0.181547
CAPZA1	-0.563411	0.00544587
RAB5C	-1.30443	0.0303443
RPL11	-1.16359	0.00488687
HNRNPK	-0.113352	0.606524
APPL1	-0.093897	0.411471
RRM	0.475997	0.0086565
CTNNB1	-0.062562	0.474472
CACNA2D1	1.3383	0.00488687
FAM114A1	0.272693	0.0410456
CP	0.362204	0.00997459
ATP6V1E1	2.08986	0.00488687
ALDH7A1	-0.956805	0.0267834
PGD	-0.175491	0.176263
HPX	0.834357	0.00583089
ENO3	-1.1978	0.442003
IVD	-0.671606	0.0217423
TSN	-0.236947	0.0439808
RAB18	-1.45533	0.00491724
TPT1	0.234921	0.106548
MYL6	-0.171247	0.0898851
OLFML3	0.761605	0.00591534
ATP5F1B	-0.976271	0.00591534
GALE	-1.84095	0.00488687
ITGB1	1.74965	0.00488687
SEC23B	-2.47182	0.0170159
MDH1	-0.335171	0.01211
TPI1	-0.375261	0.659351
CMPK1	0.384951	0.028247
TUBA1D	-1.62396	0.00488687
Rho	0.488611	0.0140812
RPL17	-1.14111	0.331199
GNA11	-2.64271	0.0588624
GPD1	-0.926609	0.075624
SERPINA3-1	-4.18363	0.154287
PCBP1	-0.210858	0.196253
MYO6	0.0432873	0.749207
HSPA1A	-0.770136	0.011612
TCEB2	0.357493	0.0148022
LOC104975830	-0.210352	0.0865454
Interleukin-18	0.362336	0.016327
COPB1	-2.17361	0.00627089
UFL1	-0.376235	0.0437899
DDB1	-1.28734	0.00524983
RAB1A	0.427992	0.0249432
SERPINA3-3	0.357069	0.0673143
RNPEP	-0.575634	0.0125804
SCIN	-0.992704	0.0200599
REXO2	-1.04029	0.336988
NUDT3	0.118856	0.877185
ECSOD	1.50578	0.032957
RPN1	-0.864443	0.00730509
ADSL	-0.0769285	0.565976
UBE2M	0.288045	0.0213816
UBA6	-1.19877	0.00613314
COL18A1	0.0138496	0.89155
TMEM87A	-1.68367	0.120749
NHLRC2	-1.52462	0.00500385
MATR3	0.0740099	0.514792
SRRT	0.154049	0.708472
PABPC4	0.321769	0.0285264
ACTC1	-2.459	0.00505725
TMED7	-0.756305	0.354246
GARS1	-0.143563	0.149117
ACTN4	-0.543074	0.0056853
PDIA3	0.565596	0.00568957
CALR	-0.0577373	0.43374
BLVRA	-1.78153	0.00491642
PAFAH1B1	0.250373	0.0327433
Uncharacterized	0.573977	0.022205
CRYL1	-1.08132	0.0135974
PKM2	-0.719521	0.00505725
OGN	1.42788	0.00488687
LOC283398	-2.00249	0.0429681
FGA	-0.641468	0.0238004
CPNE3	-0.167713	0.287534
NAPRT1	-0.641744	0.00510403
PAIP1	-1.13992	0.00488687
PGM2L1	-0.0961776	0.226852
AHCYL1	-0.25625	0.0329868
KRT18	0.177625	0.172238
P4HB	-0.330934	0.0128043
CAP1	0.326283	0.0346471
ALDOA	-0.352346	0.760909
FOLH1	0.900177	0.00591534
PDIA6	-0.437102	0.0108211
NID1	-0.0129232	0.917919
PIGR	0.800014	0.00491724
MPO	0.213839	0.85073
PGM2	-1.10305	0.00491724
PRELP	1.444	0.00488687
GPD1L	-0.257255	0.120749
PSAT1	-0.707253	0.00491724
DDX17	-0.308242	0.0390776
PSMA7	-0.814654	0.0055114
HSPA2	0.0491064	0.698502
PLS3	0.745774	0.00488687
STT3A	-0.993537	0.00488687
TKT	-0.108585	0.411471
SART3	1.44668	0.00743374
EIF3B	-2.25161	0.0299786
FERMT2	-0.832399	0.00491724
PSMD1	-0.905829	0.00978699
PDXDC1	-1.02285	0.00690978
CBS	-0.761288	0.376656
GNAI2	-1.36929	0.00488687
CAND1	-0.715801	0.00775984
RARS1	-0.387622	0.144498
ABHD14B	-1.95973	0.0143194
LMNB1	0.487119	0.00978699
PLAA	-0.299764	0.0226304
YWHAG	0.30724	0.0254158
CANX	-1.58346	0.0112113
GFPT1	-2.08967	0.00946029
AASS	-0.712573	0.0258213
PRKAR2B	-0.519338	0.0133409
CFL1	0.374162	0.0171463
SMS	0.64493	0.00491724
RAN	0.15312	0.113876
AHSG	-0.156933	0.142839
RAC2	-0.384765	0.0102478
ALB	0.963712	0.00488687
Fructose-bisphosphatase	-0.451459	0.0305439
LOC107131209	-0.00747991	0.943081
Ig-like	0.67205	0.0112837
FBLN1	1.18379	0.00488687
A2M	0.296235	0.0190857
F2	0.467288	0.00613314
KNG2	1.14256	0.00488687
HBB	0.545468	0.0126198
KRT14	1.41234	0.00488687
PFN1	-3.24755	0.0317274
KRT10	1.18456	0.0157855
CLU	1.27762	0.00488687
SERPINF2	1.52232	0.00488687
SERPINA1	1.3767	0.00488687
Factor	0.0939724	0.385198
LUM	-0.283215	0.0840372
TF	1.09033	0.00488687
ITIH1	0.132599	0.203076
Uncharacterized	-0.0344257	0.741583
IGL@	0.180498	0.356047
C9	-0.093145	0.485758
GSN	0.123131	0.415693
agp	-1.98446	0.00912171
GPI	0.2184	0.0912133
FETUB	0.459505	0.0133365
Elongation	0.143315	0.182833
COL6A3	-0.24267	0.0506333
HSPA4	0.0550019	0.567124
AOC3	-0.973702	0.356024
ALDH1L2	-1.39971	0.00569367
XPO1	-1.138	0.0324803
HEBP2	-0.830519	0.00812301
KPNB1	-1.1147	0.00488687
IPO7	-0.558496	0.0191221
LRP1	1.02881	0.00488687
Histone	2.8145	0.00525037
TAF15	-0.302762	0.560525
COL6A1	0.0808578	0.719216
LOC104969118	0.838805	0.00488687
LOC785216	-0.65251	0.230694
LMAN1L	-0.750933	0.00997459
RBKS	0.0931704	0.645125
LOC513329	0.286567	0.0433633
PDCD6IP	-0.176235	0.0733782
DSP	-1.48372	0.00690978
SEC23IP	-0.217993	0.100781
GSR	-1.27528	0.0068648
GOLM1	-0.841021	0.0101457
CPD	1.28557	0.00488687
EMILIN1	1.24524	0.00488687
VARS1	-0.995497	0.00491594
SRM	-0.830622	0.00583511
PURA	1.13577	0.00488687
HNRNPUL2	0.356424	0.0112113
RTN1	0.817155	0.00581538
NPEPPS	-1.5512	0.00613314
ENO1	-0.189222	0.109526
OVOS2	0.694768	0.00488687
CA6	0.316188	0.14958
IQGAP1	-0.256007	0.0715157
NIBAN2	-1.63741	0.355305
ANXA11	-0.710872	0.0506333
LAMC1	0.783081	0.00488687
CKAP4	0.876788	0.01029
SYNE2	-1.34565	0.00808762
EEF1G	0.0167273	0.874057
NUP214	-0.485295	0.00690978
YARS1	0.838534	0.0181772
SPLUNC2A	-0.311288	0.0547272
FABP4	-0.0451932	0.660781
AGL	0.0594361	0.853105
BPIFB2	0.503375	0.0215879
ELAPOR1	0.577708	0.00690978
LMNB2	-0.878568	0.123093
LOC506828	0.874508	0.00491594
COL6A2	0.314141	0.188369
HRG	0.556202	0.0254624
ATP5F1A	-0.789227	0.00978699
GDA	-1.14842	0.0483958
CTNNA1	-0.174499	0.283147
MYH14	0.215137	0.0596126
KARS	-1.44495	0.0553929
NUDT5	1.03856	0.00488687
BCL2L13	-0.742654	0.0243311
MVP	-0.225934	0.0753146
ACSM1	-2.18217	0.00697038
CLTC	-1.48971	0.00570727
MYH9	-0.196845	0.12737
ACY1	0.0650845	0.541535
ACBD3	-0.0729601	0.440754
UTRN	0.297483	0.0673143
SLC12A2	-1.38599	0.0135974
CFDP2	-1.30027	0.106199
PLCB4	-0.284092	0.0186267
PTGFRN	1.6103	0.00488687
WDR1	0.391756	0.0134153
IQGAP2	-0.220093	0.0429681
DPP4	-0.138002	0.877185
KRT8	0.249762	0.101729
PYGB	-1.08626	0.00488687
TBC1D23	-1.32359	0.331311
ERAP1	-0.271334	0.019584
FKBP4	0.113108	0.42592
VAT1	-0.585918	0.0126184
HSPD1	-0.120582	0.200129
SEC24D	-1.4682	0.00488687
CCT5	-0.537772	0.00748219
PSMC3	-1.48229	0.00583089
ADPRS	-1.14994	0.0051801
ETFA	-0.506784	0.473544
STARD10	0.388077	0.0673575
OAT	-1.16925	0.00488687
LMNA	0.770088	0.00716781
CGN	1.27699	0.00488687
Uncharacterized	0.550092	0.0108097
CCT4	-1.17533	0.172275
FLNA	0.367353	0.0112113
AEBP1	0.968484	0.0056853
CPT2	-0.978812	0.287999
DLD	-0.0354567	0.850035
IDS	0.836287	0.00488687
NIBAN1	-0.315336	0.0809491
PTGR1	-0.0933689	0.489398
HADH	-0.109223	0.253068
UBE2O	0.705867	0.00488687
AGR2	-3.6067	0.0733782
USP5	-3.91394	0.00743374
FDPS	0.0132111	0.959849
SPLUNC2B	-1.05979	0.00646843
USP7	-0.779046	0.0120888
OLFML1	1.00135	0.00583089
ANXA1	0.51076	0.0201658
GMPPB	-0.375218	0.016327
NUMA1	1.02291	0.00505725
RAB11A	-0.0626721	0.560525
DPP3	-1.72563	0.00491724
EIF3G	0.407822	0.450904
NUCB2	-1.12128	0.115233
RAP1GDS1	-0.748647	0.00650615
Histone	0.996362	0.234294
LPO	0.260215	0.0440423
LOC100295741	-0.314868	0.0691674
FHL1	-1.87334	0.237816
Uncharacterized	1.22392	0.00488687
MGAM	0.921853	0.00569367
FCGBP	0.966288	0.00488687
LOC104969973	0.138784	0.164598
COPS2	-0.190043	0.0619716
HSP90AB1	-0.508326	0.00978699
TCP1	-1.43067	0.0157854
TALDO1	0.200841	0.120979
VBP1	0.734132	0.00488687
COPB2	-2.03317	0.00646843
ECHDC1	-0.80374	0.00583089
PGP	-1.22539	0.00710723
PMM2	-0.519646	0.00646843
PPL	0.143804	0.329755
NMRAL1	-1.2178	0.0051801
TN-X	1.05163	0.00488687
PRDX6	-0.753987	0.0231376
TXN	-0.0577342	0.538261
CRYZ	-0.541261	0.00627089
GPX1	0.144657	0.291125
PRKAR2A	-0.443335	0.00812301
LAP3	0.0422738	0.811128
SLC25A4	-1.21638	0.00488687
ANXA2	-0.0861629	0.548464
GNAS	-0.949214	0.00491724
ATP5F1C	-0.18393	0.0775849
KRT19	-0.273092	0.37963
GAPDH	-0.0216161	0.877185
SSB	1.03548	0.00488687
PLCB1	-1.1762	0.0192485
NNT	-2.60841	0.00505725
SLC25A3	-0.507503	0.0102478
ASS1	-0.342795	0.0112113
WARS1	-0.291611	0.0176215
HSPA8	0.106162	0.194441
LDHA	-0.686094	0.00591534
ALDH2	-0.162007	0.214127
IMPA1	-0.743257	0.00633656
DCN	-0.73075	0.00719661
GDI1	-1.03303	0.00491594
PPID	0.669225	0.00946029
S100A4	-0.949677	0.00488687
PPA1	-0.294423	0.154287
USO1	-0.213652	0.191068
VIM	0.623745	0.00491724
ALDH1A1	-0.310843	0.0527395
ARCN1	-0.701022	0.16486
FABP5	0.510513	0.0352708
ACTB	-0.372476	0.0208904
PIP	-0.560246	0.0683566
UBE2K	-2.11751	0.00591534
ACTR3	-0.260536	0.256279
PABPC1	-0.336755	0.0112837
RHOA	1.48532	0.00488687
CALM	-1.10059	0.00525037
YWHAE	0.449813	0.00625832
RAP1A	-0.976313	0.00583089
GNB1	0.0417998	0.797824
PPIA	-0.209576	0.466489
YWHAZ	0.50362	0.0258213
RACK1	-0.566117	0.00688827
PAFAH1B2P68402	0.231447	0.230644
YWHAH	0.271597	0.257193
ERP29	0.619463	0.621889
SCRN1	-0.0606347	0.547426
MUC19	1.72189	0.00488687
IDH2	-1.8717	0.00488687
LAMP1	0.444113	0.0157855
GALNT1	1.44113	0.00488687
MGC151921	0.909257	0.00488687
USP14	0.530026	0.028247
HSPH1	-0.0539935	0.920299
FN3KRP	-1.05587	0.392085
PPP2CB	-0.421445	0.0266532
SEC14L4	0.0399338	0.696235
ARPC1B	0.132742	0.316886
SFN	0.864978	0.00488687
ATIC	-0.771144	0.00697038
ACO1	-2.79755	0.00528965
RPA1	0.324642	0.0301359
HSPA5	-0.307959	0.0179728
CRIP2	-0.82283	0.00508595
HEBP1	0.457499	0.541535
OGDH	-0.909614	0.00581538
NUDC	0.870787	0.00488687
ACAT2	0.339259	0.0244343
SERPINB1	-0.6772	0.00583511
BUB3	0.0432139	0.782379
IDI1	-0.968785	0.00583089
CAPRIN1	0.285482	0.659844
ERLIN2	0.270706	0.84618
NANS	-0.903646	0.00583089
IDE	-1.10748	0.00591192
MYH10	0.200656	0.331109
ASPH	0.0238642	0.972242
MYLK	-0.0702947	0.42592
Primary	0.219684	0.141942
CS	0.0109744	0.921629
GYG1	-1.53267	0.232495
ACAT1	0.0966824	0.447318
OLA1	-0.0340261	0.772209
CNN1	-0.634107	0.280854
MSN	0.717232	0.00491594
COTL1	0.747815	0.00488687
VPS35	-1.27124	0.00491724
HARS1	-0.930431	0.00583089
PSMD3	0.168569	0.0974492
PSME1	0.0575974	0.453866
ALDH9A1	-0.454415	0.00706375
PSMA6	-0.920112	0.00488687
RDX	1.15826	0.00488687
PHPT1	-0.389113	0.0628473
QARS1	-1.4213	0.0112113
RBBP4	0.443568	0.0175617
AHCY	-0.357521	0.0134199
TUBB4B	-2.01319	0.00697038
SUOX	0.208336	0.0980637
CSRP1	-1.21023	0.520238
PPP1CB	-0.311054	0.0159763
TFG	0.0820682	0.403063
JCHAIN	0.899907	0.00488687
PCBP2	-1.56271	0.00535273
EEF2	-0.0543903	0.507539
PGAM1	0.448416	0.00690978
EIF4A2	-0.693568	0.00491724
ARF4	-0.455828	0.0126184
MPI	-0.290211	0.112331
SLC9A3R1	0.407502	0.0713161
CMAS	-0.534975	0.00924598
RNH1	-0.613767	0.0247964
CA3	0.262004	0.0491076
YKT6	0.47033	0.0143194
SAR1A	-1.92778	0.00505725
AHSA1	-0.691533	0.00650615
ERP44	-0.791841	0.00743374
1	-0.171566	0.0722103
NME2	-1.48567	0.184
RPS11	0.834531	0.00488687
PPP1R7	-0.793701	0.0126184
PSMA1	0.578427	0.0112974
OTUB1	-0.504976	0.0273849
QDPR	-0.705265	0.00570727
CACYBP	0.0859166	0.548464
RPS3	-0.621956	0.0126198
NDRG2	0.495849	0.0159763
RAB14	-0.294253	0.0312558
PA2G4	1.64174	0.00916558
LZTFL1	0.599371	0.00491724
TARS1	0.174464	0.0753146
GMDS	-1.60334	0.0105064
STIP1	0.532253	0.0126198
ADH5	0.285922	0.0358762
CNDP2	-1.14065	0.00488687
SEC13	0.0302538	0.811128
HSPA9	0.907031	0.00488687
AKR1A1	-0.815126	0.00690978
EPHX1	-0.302999	0.0157349
PSMA4	0.289008	0.0483563
TWF1	-0.538957	0.549282
1	0.303109	0.0571359
SORD	-0.415431	0.724262
CPPED1	-0.258593	0.0596126
PSMA3	-0.948404	0.00491594
PRDX1	-0.194302	0.196741
TBCB	1.14725	0.00488687
STRAP	-0.231184	0.0628803
PSMA5	-0.398949	0.0084369
RPS5	0.498015	0.324338
CLIC1	0.187612	0.0720879
TAGLN2	0.868653	0.0128554
PSMC2	-0.219615	0.313299
CDH16	-0.300409	0.147403
RTCB	-0.186851	0.0753146
CDC37	0.698662	0.00627089
HSP90AA1	-0.356647	0.0187393
CORO1A	0.364641	0.0760385
HSP90B1	-0.542994	0.00583089
PRDX5	-1.66139	0.00544587
PRDX2	0.538337	0.00946029
SARS1	0.874881	0.0058551
BCAM	-0.198249	0.782251
PITPNB	0.190387	0.363512
TAGLN	0.485511	0.00703699
CLIC4	0.0441013	0.619261
CKM	-0.217671	0.192975
