## Supplementary_Data_Glycan_List for "Structural Determinants of Mucins in Influenza Virus Inhibition: The Synergistic Role of Sialylated Glycans and Molecular Size"

### Sheet: O-Glycans
	O-glycans list
	name	m/z [1]	z	composition[2]	putative structure	retention time [min]	rel. peak area in BSM	rel. peak area in MF1	rel. peak area in MF2
	472	472.161	-1	Hex1Neu5Ac1	Neu5Acα2-3/6Galol	18.791	0	0.0013537	0
	513	513.19	-1	HexNAc1Neu5Ac1	Neu5Acα2-6HexNAcol	15.673	0.199205	0.236946	0.150016
	529	529.184	-1	HexNAc1Neu5Gc1	Neu5Gcα2-6HexNAcol	15.484	0.0532939	0.0675885	0.0482071
	530	530.204	-1	Hex1HexNAc1dHex1	Fucα1-2Gαlβ1-3GalNAcol	27.299	0.00385245	0.00420688	0.00585471
	587-1	587.225	-1	Hex1HexNAc2	Galβ1-3(GlcNAcβ1-6)GalNAcol	15.433	0.00285367	0.000902082	0.000820628
	587-2	587.225	-1	Hex1HexNAc2	Galβ1-3/4GlcNAcβ1-3GalNAcol	16.927	0.00362866	0.000859163	0.00100806
	628-1	628.251	-1	HexNAc3	GlcNAcβ1-3(GlcNAcβ1-6)GalNAcol	16.472	0.00797073	0.00463221	0.00671234
	628-2	628.251	-1	HexNAc3	GalNAcβ1-4GlcNAcβ1-3GalNAcol	15.437	0.00167441	0.000997588	0.000989387
	667	667.176	-1	Hex1HexNAc2S1	S { Galβ1-3(GlcNAcβ1-6)GalNAcol	18.128	0	0	0.000863509
	675-1	675.24	-1	Hex1HexNAc1Neu5Ac1	Galβ2-3(Neu5Acα2-6)GalNAcol	16.455	0.00553747	0.0146274	0.00454752
	675-2	675.241	-1	Hex1HexNAc1Neu5Ac1	Neu5Acα2-3/6Galβ1-3GalNAcol	18.549	0.00526569	0.00976708	0.00631811
	691-1	691.235	-1	Hex1HexNAc1Neu5Gc1	Neu5Gcα2-3/6Galβ1-3GalNAcol	18.318	0.00149902	0.00166613	0.00177405
	691-2	691.237	-1	Hex1HexNAc1Neu5Gc1	Galβ2-3(Neu5Gcα2-6)GalNAcol	16.399	0.0011007	0.00156443	0.000867659
	716-1	716.266	-1	HexNAc2Neu5Ac1	GalNAcα1-3(Neu5Acα2-6)GalNAcol	19.372	0.0600884	0.0536687	0.0769792
	716-2	716.268	-1	HexNAc2Neu5Ac1	GlcNAcβ1-3(Neu5Acα2-6)GalNAcol	16.69	0.3669	0.316444	0.329289
	732-1	732.261	-1	HexNAc2Neu5Gc1	GalNAcα1-3(Neu5Gcα2-6)GalNAcol	19.137	0.0199417	0.0186603	0.0304528
	732-2	732.261	-1	HexNAc2Neu5Gc1	GlcNAcβ1-3(Neu5Gcα2-6)GalNAcol	16.521	0.1471	0.135216	0.151607
	733-1	733.28	-1	Hex1HexNAc2dHex1	Fucα1-2Galβ1-4GlcNAcβ1-3GalNAcol	22.122	0.0024167	0.00126168	0.00172875
	733-2	733.28	-1	Hex1HexNAc2dHex1	Fucα1-2Galβ1-3(GlcNAcβ1-6)GalNAcol	27.676	0.0158395	0.014349	0.024809
	749	749.277	-1	Hex2HexNAc2	Galβ1-3(Galβ1-3/4GlcNAcβ1-6)GalNAcol	17.887	0.00318405	0.000935335	0.00120103
	790	790.303	-1	Hex1HexNAc3	Galβ1-3/4GlcNAcβ1-3/6(GlcNAcβ1-3/6)GalNAcol	18.586	0.00373312	0.00161006	0.00269496
	821	821.295	-1	Hex1HexNAc1dHex1Neu5Ac1	Fucα1-2Galβ1-3(Neu5Acα2-6)GalNAcol	31.175	0.0123064	0.0157758	0.0180379
	837	837.29	-1	Hex1HexNAc1dHex1Neu5Gc1	Fucα1-2Galβ1-3(Neu5Gcα2-6)GalNAcol	31.129	0.0028146	0.0035221	0.004921
	870	870.259	-1	Hex1HexNAc3S1	Galβ1-3/4GlcNAcβ1-3/6(GlcNAcβ1-3/6)GalNAcol	22.62	0.00208802	0.00159923	0.0029315
	878	878.318	-1	Hex1HexNAc2Neu5Ac1	Galβ1-3/4GlcNAcβ1-3(Neu5Acα2-6)GalNAcol	18.665	0.0188546	0.0126438	0.0168656
	894	894.313	-1	Hex1HexNAc2Neu5Gc1	Galβ1-3/4GlcNAcβ1-3(Neu5Gcα2-6)GalNAcol	18.502	0.00516802	0.00360524	0.00536365
	895	895.333	-1	Hex2HexNAc2dHex1	Fucα1-2Galβ1-3(Galβ1-4GlcNAcβ1-6)GalNAcol	27.776	0.00448009	0.00268653	0.00417403
	936-1	936.36	-1	Hex1HexNAc3dHex1	GlcNAcβ1-3(Fucα1-2Galβ1-4GlcNAcβ1-6)GalNAcol	22.8	0.0030558	0.00287676	0.00578209
	936-2	936.36	-1	Hex1HexNAc3dHex1	GalNAcα2-3(Fucα1-2)Galβ1-3(GlcNAcβ1-6)GalNAcol	20.26	0.00188928	0.0019453	0.00347894
	966	966.328	-1	Hex1HexNAc1Neu5Ac2	Neu5Acα2-3/6Galβ1-3(Neu5Acα2-6)GalNAcol	22.681	0.00120686	0.0181267	0.00427432
	975	975.29	-1	Hex2HexNAc2dHex1S1	Fucα1-2Galβ1-3((3/6S)Galβ1-4GlcNAc)GalNAcol	31.087	0.00221584	0.00216647	0.00379017
	982	982.324	-1	Hex1HexNAc1Neu5Ac1Neu5Gc1	Neu5Ac + Neu5Gc { Galβ1-3GalNAcol	22.106	0	0.00151146	0
	1016	1016.31	-1	Hex1HexNAc3dHex1S1	Fucα1-2(3/6S)Galβ1-3/4GlcNAcβ1-3/6(GlcNAcβ1-3/6)GalNAcol	20.299	0	0	0.00151607
	1024-1	1024.38	-1	Hex1HexNAc2dHex1Neu5Ac1	Fucα1-2Galβ1-4GlcNAcβ1-3(Neu5Acα2-6)GalNAcol	22.263	0.0120432	0.0128952	0.0202477
	1024-2	1024.38	-1	Hex1HexNAc2dHex1Neu5Ac1	GalNAcα2-3(Fucα1-2)Galβ1-3(Neu5Acα2-6)GalNAcol	17.289	0.00498118	0.00570326	0.00866622
	1040-1	1040.37	-1	Hex1HexNAc2dHex1Neu5Gc1	Fucα1-2Galβ1-4GlcNAcβ1-3(Neu5Gcα2-6)GalNAcol	21.97	0.00301419	0.00333844	0.00602416
	1040-2	1040.37	-1	Hex1HexNAc2dHex1Neu5Gc1	GalNAcα2-3(Fucα1-2)Galβ1-3(Neu5Gcα2-6)GalNAcol	17.156	0.00184512	0.00206903	0.00326245
	1041-1	1041.38	-1	Hex2HexNAc2dHex2	Fucα1-2Galβ1-3(Fucα1-2Galβ1-3GlcNAcβ1-6)GalNAcol	27.661	0	0.000774097	0.00148979
	1041-2	1041.39	-1	Hex2HexNAc2dHex2	Fucα1-2Galβ1-3(Fucα1-2Galβ1-4GlcNAcβ1-6)GalNAcol	28.732	0.00791553	0.00889322	0.0144691
	1082	1082.41	-1	Hex1HexNAc3dHex2	GalNAcβ1-3(Fucα1-2Galβ1-3(Fucα1-4)GlcNAcβ1-6)GalNAcol	22.58	0	0	0.00141509
	1121	1121.35	-1	Hex2HexNAc2dHex2S1	Fucα1-2Galβ1-3((3/6S)Galβ1-4(Fucα1-3)GlcNAcβ1-6)GalNAcol	30.828	0.000921072	0.00127637	0.00223433
	1139	1139.43	-1	Hex1HexNAc4dHex1	GlcNAcβ1-3(GalNAcα1-3(Fucα1-2)Galβ1-4GlcNAcβ1-6)GalNAcol	18.17	0	0	0.00153198
	1170	1170.44	-1	Hex1HexNAc2dHex2Neu5Ac1	Fucα1-2Galβ1-3/4(Fucα1-3/4)GlcNAcβ1-3(Neu5Acα2-6)GalNAcol	20.817	0.0037947	0.00438088	0.00774634
	1186	1186.43	-1	Hex1HexNAc2dHex2Neu5Gc1	Fucα1-2Galβ1-3/4(Fucα1-3/4)GlcNAcβ1-3(Neu5Gcα2-6)GalNAcol	20.614	0.0015899	0.00187879	0.00357576
	1187	1187.45	-1	Hex2HexNAc2dHex3	Fucα1-2Galβ1-3(Fucα1-2Galβ1-3/4(Fucα1-3/4)GlcNAcβ1-6)GalNacol	28.676	0.0019275	0.00210537	0.00449564
	1227	1227.46	-1	Hex1HexNAc3dHex1Neu5Ac1	Galα1-3(Fucα1-2)Galβ1-4GlcNAc(Neu5Acα2-6)GalNAcol	19.792	0.00145953	0.00144805	0.00234085
	1243	1243.45	-1	Hex1HexNAc3dHex1Neu5Gc1	Galα1-3(Fucα1-2)Galβ1-4GlcNAc(Neu5Gcα2-6)GalNAcol	19.56	0	0	0.00119377
	1244	1244.47	-1	Hex2HexNAc3dHex2	Fucα1-2Galβ1-3(GalNAcα1-3(Fucα1-2)Galβ1-4GlcNAcβ1-6)GalNAcol	27.808	0.00134403	0.00152151	0.00262303
	1447	1447.55	-1	Hex2HexNAc4dHex2	GalNAcα1-3(Fucα1-2)Galβ1-3(GalNAcα1-3(Fucα1-2)Galβ1-4GlcNAcβ1-6)GalNAcol	21.066	0	0	0.000808178
Footnote:
[1]	Observed mass in LC-MS/MS experiment
[2]	Hex - hexose; HexNAc - N-acetylhexosamine; dHex - fucose; Neu5Ac - N-acetylneuraminic acid; Neu5Gc - N-glycolylneuraminic acid; S - sulfate

### Sheet: N-Glycans
	N-glycans list
	name	m/z [1]	z	composition[2]	putative structure	retention time [min]	rel. peak area in BSM
	812	812.284	-2	Hex1HexNAc2dHex1+Man3GlcNAc2	GlcNAcβ1-2Manα1-3/6(Galβ1-3/4GlcNAcβ1-2Manα1-3/6)Manβ1-4GlcNAcβ1-4(Fucα1-6)GlcNAcol	22.302	0.0373722
	832-1	832.796	-2	HexNAc3dHex1+Man3GlcNAc2	GlcNAcβ1-2Manα1-3/6(GalNAcβ1-4GlcNAcβ1-2Manα1-3/6)Manβ1-4GlcNAcβ1-4(Fucα1-6)GlcNAcol	22.559	0.041707
	832-2	832.797	-2	HexNAc3dHex1+Man3GlcNAc2	GlcNAcβ1-2Manα1-3/6(GalNAcβ1-4GlcNAcβ1-2Manα1-3/6)Manβ1-4GlcNAcβ1-4(Fucα1-6)GlcNAcol	22.124	0.0440309
	852	852.262	-2	Hex1HexNAc2dHex1S1+Man3GlcNAc2	(4S)GalNAcβ1-4GlcNAcβ1-2Manα1-3/6(Manα1-3/6Manα1-3/6)Manβ1-4GlcNAcβ1-4(Fucα1-6)GlcNAcol	23.34	0.0220344
	861	861.308	-2	HexNAc4+Man3GlcNAc2	GalNAcβ1-4GlcNAcβ1-2Manα1-3(GalNAcβ1-4GlcNAcβ1-2Manα1-6)Manβ1-4GlcNAcβ1-4GlcNAcol	21.762	0.014873
	872-1	872.775	-2	HexNAc3dHex1S1+Man3GlcNAc2	(4S)GalNAcβ1-4GlcNAcβ1-2Manα1-3/6(GalNAcβ1-4GlcNAcβ1-2Manα1-3/6)Manβ1-4GlcNAcβ1-4(Fucα1-6)GlcNAcol	24.368	0.0228217
	872-2	872.776	-2	HexNAc3dHex1S1+Man3GlcNAc2	(4S)GalNAcβ1-4GlcNAcβ1-2Manα1-3/6(GalNAcβ1-4GlcNAcβ1-2Manα1-3/6)Manβ1-4GlcNAcβ1-4(Fucα1-6)GlcNAcol	23.865	0.0888775
	895	895.327	-1	Hex2HexNAc2dHex1	Manα1-3/6Manβ1-4GlcNAcβ1-4(Fucα1-6)GlcNAcol	22.559	0.0148351
	901	901.284	-2	HexNAc4S1+Man3GlcNAc2	(4S)GalNAcβ1-4GlcNAcβ1-2Manα1-3/6(GalNAcβ1-4GlcNAcβ1-2Manα1-3/6)Manβ1-4GlcNAcβ1-4GlcNAcol	24.095	0.0230304
	905	905.825	-2	HexNAc3dHex2+Man3GlcNAc2	GlcNAcβ1-2Manα1-3/6(GalNAcβ1-4(Fucα1-3)GlcNAcβ1-2Manα1-3/6)Manβ1-4GlcNAcβ1-4(Fucα1-6)GlcNAcol	21.72	0.0215127
	913	913.823	-2	Hex1HexNAc3dHex1+Man3GlcNAc2	GalNAcβ1-4GlcNAcβ1-2Manα1-3/6(Galβ1-3/4GlcNAcβ1-2Manα1-3/6)Manβ1-4GlcNAcβ1-4(Fucα1-6)GlcNAcol	22.554	0.0210954
	934	934.336	-2	HexNAc4dHex1+Man3GlcNAc2	GalNAc + GlcNAc { GlcNAcβ1-2Manα1-3/6(GlcNAcβ1-2Manα1-3/6)Manβ1-4GlcNAcβ1-4(Fucα1-6)GlcNAcol	22.743	0.0429021
	941	941.264	-2	Hex3HexNAc2S1+Man3GlcNAc2	(4S)GalNAcβ1-4GlcNAcβ1-2Manα1-3((4S)GalNAcβ1-4GlcNAcβ1-2Manα1-6)Manβ1-4GlcNAcβ1-4GlcNAcol	28.791	0.0580597
	953	953.802	-2	Hex1HexNAc3dHex1S1+Man3GlcNAc2	(4S)GalNAcβ1-4GlcNAcβ1-2Manα1-3/6(Galβ1-3/4GlcNAcβ1-2Manα1-3/6)Manβ1-4GlcNAcβ1-4(Fucα1-6)GlcNAcol	24.31	0.0333125
	957	957.83	-2	Hex1HexNAc2dHex1Neu5Ac1+Man3GlcNAc2	GlcNAcβ1-2Manα1-3/6(Neu5Acα2-3/6Galβ1-3/4GlcNAcβ1-2Manα1-3/6)Manβ1-4GlcNAcβ1-4(Fucα1-6)GlcNAcol	25.961	0.0197105
	974	974.315	-2	HexNAc4dHex1S1+Man3GlcNAc2	(4S)GalNAcβ1-4GlcNAcβ1-2Manα1-3/6(GalNAcβ1-4GlcNAcβ1-2Manα1-3/6)Manβ1-4GlcNAcβ1-4(Fucα1-6)GlcNAcol	24.756	0.0583348
	1014	1014.29	-2	HexNAc4dHex1S2+Man3GlcNAc2	(4S)GalNAcβ1-4GlcNAcβ1-2Manα1-3/6((4S)GalNAcβ1-4GlcNAcβ1-2Manα1-3/6)Manβ1-4GlcNAcβ1-4(Fucα1-6)GlcNAcol	29.839	0.20365
	1026	1026.31	-2	Hex1HexNAc3Neu5Ac1S1+Man3GlcNAc2	(4S)GalNAcβ1-4GlcNAcβ1-2Manα1-3/6(Neu5Acα2-3/6Galβ1-3/4GlcNAcβ1-2Manα1-3/6)Manβ1-4GlcNAcβ1-4GlcNAcol	29.918	0.0202986
	1057	1057.38	-1	dHex1+Man3GlcNAc2	Manα1-3(Manα1-6)Manβ1-4GlcNAcβ1-4(Fucα1-6)GlcNAcol	23.985	0.0425512
	1099	1099.35	-2	Hex1HexNAc3dHex1Neu5Ac1S1+Man3GlcNAc2	(4S)GalNAcβ1-4GlcNAcβ1-2Manα1-3/6(Neu5Acα2-3/6Galβ1-3/4GlcNAcβ1-2Manα1-3/6)Manβ1-4GlcNAcβ1-4(Fucα1-6)GlcNAcol	30.914	0.035238
	1127	1127.37	-2	Hex2HexNAc2Neu5Gc2+Man3GlcNAc2	Neu5Gcα2-3/6Galβ1-3/4GlcNAcβ1-2Manα1-3(Neu5Gcα2-3/6Galβ1-3/4GlcNAcβ1-2Manα1-6)Manβ1-4GlcNAcβ1-4GlcNAcol	24.756	0.0168839
	1235	1235.43	-1	Hex2+Man3GalNAc2	Man + Man { Manα1-3(Manα1-6)Manβ1-4GlcNAcβ1-4GlcNAcol	22.559	0.0330184
	1260	1260.46	-1	HexNAc1dHex1+Man3GlcNAc2	GlcNAcβ1-2Manα1-3/6(Manα1-3/6)Manβ1-4GlcNAcβ1-4(Fucα1-6)GlcNAcol	24.478	0.0552331
	1463	1463.54	-1	HexNAc2dHex1+Man3GlcNAc2	GlcNAcβ1-2Manα1-3(GlcNAcβ1-2Manα1-6)Manβ1-4GlcNAcβ1-4(Fucα1-6)GlcNAcol	21.83	0.0286172
Footnote:
[1]	Observed mass in LC-MS/MS experiment
[2]	Hex - hexose; HexNAc - N-acetylhexosamine; dHex - fucose; Neu5Ac - N-acetylneuraminic acid; Neu5Gc - N-glycolylneuraminic acid; S - sulfate; Man - mannose; GlcNAc - N-acetylglucsoamine
